# Early changes in the urine proteome in a rat liver tumor model

**DOI:** 10.1101/568246

**Authors:** Yameng Zhang, Yufei Gao, Youhe Gao

**Affiliations:** Department of Biochemistry and Molecular Biology, College of Life Sciences, Beijing Normal University, Gene Engineering Drug and Biotechnology Beijing Key Laboratory, Beijing 100875, China; College of Information Science and Technology, Beijing Normal University, Beijing 100875, China

**Keywords:** Urine, Proteomics, Liver tumor, Biomarkers

## Abstract

Urine, as a potential biomarker source among the body fluids, can accumulate many changes in the body due to the lack of a mechanism to maintain a homeostatic state. Previous studies have demonstrated that proteomic technology can find many potential biomarkers to reflect different diseases in the urine. This study aims to detect early changes in the urinary proteome in a rat liver tumor model. The tumor model was established with the Walker-256 carcinosarcoma cell line (W256). Compared to before the injection, ninety-five differential proteins were significantly changed in the experimental rats. At day 3, twelve proteins were identified in the absence of pathological changes, and four of them were altered at all four time-points (B2MG, VCAM1, HA11, and LG3BP). Seven had previously been associated with liver cancer. At day 5, fifty-two differential proteins were identified. At day 7 and day 11, there was a significant decrease in the body weight of the rats, and tumor tissue was observed in the liver. Fifty-two and forty differential proteins were changed significantly at day 7 and day 11, respectively. Of the proteins that were identified at these three time-points, and twenty-four were reported to be associated with liver cancer. Comparing the differential urinary proteins and biological processes of liver tumor model with those in different models of W256 grown in other organs, specific differential protein patterns were found among the four models, which indicates that the differential urinary proteins can reflect the differences when the same tumor cell grown in different organs.

**Significance:** This study demonstrated that (1) the rat liver tumor model caused early changes in urinary proteins may give new insight into the early diagnosis of liver cancer; (2) the same tumor cell grown in different organs can be reflected in differential urinary proteins.
