## Supplemental Table 2 for "Early changes in the urine proteome in a rat liver tumor model"

### Sheet: Sheet1
Table S2. The details of differential proteins at different stages in the W256 liver tumor model.
Day 3
					CONTROL							D3-1
Accession Number	Entry	Homo	Protein Name	Gene Name	CON-1	CON-1*	CON-2	CON-2*	CON-3	CON-3*	Average	D3-1	D3-1*	D3-2	D3-2*	D3-3	D3-3*	Average	Fold Change	p-value
LG3BP_RAT	O70513	Q08380	Galectin-3-binding protein (Cyp-C-associated protein) (CyCAP) (Lectin galactoside-binding soluble 3-binding protein) (Mac-2-binding protein) (MAC2BP) (Mac-2 BP) (Protein 90K)	Lgals3bp	10	12	17	13	15	15	13.6667	57	56	60	63	63	62	60.1667	4.40244	5.91873e-11
PRVA_RAT	P02625	P20472	Parvalbumin alpha	Pvalb Pva	3	4	1	0	1	3	2	6	4	7	7	4	4	5.33333	2.66667	0.00360406
CO4_RAT	P08649	P0C0L4	Complement C4 [Cleaved into: Complement C4 beta chain; Complement C4 alpha chain; C4a anaphylatoxin; Complement C4 gamma chain]	C4 C4a	8	12	14	13	13	6	11	35	29	30	28	27	22	28.5	2.59091	1.10539e-05
B2MG_RAT	P07151	P61769	Beta-2-microglobulin	B2m	8	7	8	6	6	5	6.66667	16	14	18	19	19	17	17.1667	2.575	5.37919e-07
HA11_RAT	P15978	P01891	Class I histocompatibility antigen, Non-RT1.A alpha-1 chain	RT1-Aw2	8	8	12	10	8	12	9.66667	24	26	24	21	24	22	23.5	2.43103	1.54491e-07
HA12_RAT	P16391	none	RT1 class I histocompatibility antigen, AA alpha chain		8	6	10	6	8	7	7.5	16	15	18	15	22	17	17.1667	2.28889	1.50467e-05
VCAM1_RAT	P29534	P19320	Vascular cell adhesion protein 1 (V-CAM 1) (VCAM-1) (CD antigen CD106)	Vcam1 Vcam-1	4	2	5	6	4	5	4.33333	8	6	10	17	7	9	9.5	2.19231	0.0125291
ANXA1_RAT	P07150	P04083	Annexin A1 (Annexin I) (Annexin-1) (Calpactin II) (Calpactin-2) (Chromobindin-9) (Lipocortin I) (Phospholipase A2 inhibitory protein) (p35)	Anxa1 Anx1	3	1	3	3	3	4	2.83333	5	7	4	4	7	4	5.16667	1.82353	0.00903841
A1AG_RAT	P02764	P02763	Alpha-1-acid glycoprotein (Orosomucoid) (OMD)	Orm1	62	57	56	57	67	55	59	100	105	117	119	103	100	107.333	1.81921	2.41333e-07
PIGR_RAT	P15083	P01833	Polymeric immunoglobulin receptor (PIgR) (Poly-Ig receptor) [Cleaved into: Secretory component]	Pigr	38	39	34	33	48	44	39.3333	69	73	69	71	67	70	69.8333	1.77542	2.5426e-07
SMR1_RAT	P13432	none	SMR1 protein (VCS-alpha 1) [Cleaved into: SMR1-related undecapeptide; SMR1-related hexapeptide; Sialorphin (SMR1-related pentapeptide); Submandibular gland peptide T (SGP-T)]	Vcsa1 Smr1	12	12	9	8	11	9	10.1667	16	17	13	19	16	16	16.1667	1.59016	0.00020843
PPT2_RAT	O70489	Q9UMR5	Lysosomal thioesterase PPT2 (PPT-2) (EC 3.1.2.-)	Ppt2	4	4	4	5	6	5	4.66667	3	1	3	3	4	4	3	0.642857	0.0136185
TCO2_RAT	Q9R0D6	P20062	Transcobalamin-2 (TC-2) (Transcobalamin II) (TC II) (TCII)	Tcn2	4	4	5	7	5	5	5	4	1	3	3	3	2	2.66667	0.533333	0.00350709
CATH_RAT	P00786	P09668	Pro-cathepsin H [Cleaved into: Cathepsin H mini chain; Cathepsin H (EC 3.4.22.16); Cathepsin H heavy chain; Cathepsin H light chain]	Ctsh	6	6	9	7	8	10	7.66667	2	3	4	3	7	4	3.83333	0.5	0.00270337
Day 5
					CONTROL							D5
Accession Number	Entry	Homo	Protein Name	Gene Name	CON-1	CON-1*	CON-2	CON-2*	CON-3	CON-3*	Average	D5-1	D5-1*	D5-2	D5-2*	D5-3	D5-3*	Average	Fold Change	P-value
LG3BP_RAT	O70513	Q08380	Galectin-3-binding protein (Cyp-C-associated protein) (CyCAP) (Lectin galactoside-binding soluble 3-binding protein) (Mac-2-binding protein) (MAC2BP) (Mac-2 BP) (Protein 90K)	Lgals3bp	10	12	17	13	15	15	13.6667	47	42	62	70	55	59	55.8333	4.08537	1.83132e-06
HA12_RAT	P16391	none	RT1 class I histocompatibility antigen, AA alpha chain		8	6	10	6	8	7	7.5	28	21	24	26	31	32	27	3.6	8.46679e-07
HA11_RAT	P15978	P01891	Class I histocompatibility antigen, Non-RT1.A alpha-1 chain	RT1-Aw2	8	8	12	10	8	12	9.66667	39	29	28	37	35	32	33.3333	3.44828	2.91868e-07
B2MG_RAT	P07151	P61769	Beta-2-microglobulin	B2m	8	7	8	6	6	5	6.66667	28	27	17	18	12	17	19.8333	2.975	0.00051976
VCAM1_RAT	P29534	P19320	Vascular cell adhesion protein 1 (V-CAM 1) (VCAM-1) (CD antigen CD106)	Vcam1 Vcam-1	4	2	5	6	4	5	4.33333	9	9	25	18	6	9	12.6667	2.92308	0.0203354
CO4_RAT	P08649	P0C0L4	Complement C4 [Cleaved into: Complement C4 beta chain; Complement C4 alpha chain; C4a anaphylatoxin; Complement C4 gamma chain]	C4 C4a	8	12	14	13	13	6	11	36	36	24	24	35	30	30.8333	2.80303	2.37715e-05
MTND_RAT	Q562C9	Q9BV57	1,2-dihydroxy-3-keto-5-methylthiopentene dioxygenase (EC 1.13.11.54) (Acireductone dioxygenase (Fe(2+)-requiring)) (ARD) (Fe-ARD) (Androgen-responsive ARD-like protein 1) (Membrane-type 1 matrix metalloproteinase cytoplasmic tail-binding protein 1) (MTCBP-1)	Adi1 Alp1 Mtcbp1	4	4	3	2	3	4	3.33333	8	7	5	7	8	8	7.16667	2.15	6.19473e-05
CADH2_RAT	Q9Z1Y3	P19022	Cadherin-2 (Neural cadherin) (N-cadherin) (CD antigen CD325)	Cdh2	10	5	4	4	9	9	6.83333	12	15	11	11	19	18	14.3333	2.09756	0.00227146
ABHEB_RAT	Q6DGG1	Q96IU4	Protein ABHD14B (EC 3.-.-.-) (Alpha/beta hydrolase domain-containing protein 14B) (Abhydrolase domain-containing protein 14B)	Abhd14b	7	6	7	8	6	6	6.66667	19	21	9	11	14	9	13.8333	2.075	0.00719498
ICAM1_RAT	Q00238	P05362	Intercellular adhesion molecule 1 (ICAM-1) (CD antigen CD54)	Icam1 Icam-1	5	4	7	5	6	6	5.5	8	11	14	13	12	9	11.1667	2.0303	0.000277563
IC1_RAT	Q6P734	P05155	Plasma protease C1 inhibitor (C1 Inh) (C1Inh) (C1 esterase inhibitor) (C1-inhibiting factor) (Serpin G1)	Serping1	5	4	5	8	8	3	5.5	12	10	14	10	10	11	11.1667	2.0303	0.000349037
COL12_RAT	Q4V885	Q5KU26	Collectin-12 (Collectin placenta protein 1) (CL-P1) (Nurse cell scavenger receptor 2)	Colec12 Clp1 Nsr2	2	3	4	4	3	2	3	6	5	5	7	5	6	5.66667	1.88889	0.000304167
PIGR_RAT	P15083	P01833	Polymeric immunoglobulin receptor (PIgR) (Poly-Ig receptor) [Cleaved into: Secretory component]	Pigr	38	39	34	33	48	44	39.3333	73	69	77	82	67	66	72.3333	1.83898	2.55989e-06
CYTC_RAT	P14841	P01034	Cystatin-C (Cystatin-3)	Cst3	24	20	24	19	14	19	20	30	32	29	31	43	50	35.8333	1.79167	0.00204277
PEPC_RAT	P04073	P20142	Gastricsin (EC 3.4.23.3) (Pepsinogen C)	Pgc	2	4	3	3	3	3	3	4	5	5	5	5	8	5.33333	1.77778	0.00350709
ANGT_RAT	P01015	P01019	Angiotensinogen (Serpin A8) [Cleaved into: Angiotensin-1 (Angiotensin 1-10) (Angiotensin I) (Ang I); Angiotensin-2 (Angiotensin 1-8) (Angiotensin II) (Ang II); Angiotensin-3 (Angiotensin 2-8) (Angiotensin III) (Ang III) (Des-Asp[1]-angiotensin II); Angiotensin-4 (Angiotensin 3-8) (Angiotensin IV) (Ang IV); Angiotensin 1-9; Angiotensin 1-7; Angiotensin 1-5; Angiotensin 1-4]	Agt Serpina8	3	4	7	5	6	4	4.83333	8	8	8	9	10	8	8.5	1.75862	0.000345229
AMBP_RAT	Q64240	P02760	Protein AMBP [Cleaved into: Alpha-1-microglobulin; Inter-alpha-trypsin inhibitor light chain (ITI-LC) (Bikunin) (HI-30); Trypstatin]	Ambp Itil	33	27	40	38	27	26	31.8333	62	66	60	53	39	42	53.6667	1.68586	0.00175052
LHPP_RAT	Q5I0D5	Q9H008	Phospholysine phosphohistidine inorganic pyrophosphate phosphatase (EC 3.1.3.-) (EC 3.6.1.1)	Lhpp	4	4	3	4	3	4	3.66667	8	7	5	4	7	6	6.16667	1.68182	0.00284006
A1AG_RAT	P02764	P02763	Alpha-1-acid glycoprotein (Orosomucoid) (OMD)	Orm1	62	57	56	57	67	55	59	81	94	95	98	93	97	93	1.57627	7.65688e-07
ESAM_RAT	Q6AYD4	Q96AP7	Endothelial cell-selective adhesion molecule	Esam	10	10	12	12	12	8	10.6667	17	18	17	18	16	12	16.3333	1.53125	0.000544214
KACA_RAT	P01836	P01834	Ig kappa chain C region, A allele		236	246	209	207	193	183	212.333	303	294	370	352	326	299	324	1.5259	4.1499e-05
FETUB_RAT	Q9QX79	Q9UGM5	Fetuin-B (Fetuin-like protein IRL685)	Fetub	13	16	16	15	19	18	16.1667	11	9	11	10	10	8	9.83333	0.608247	8.15216e-05
EGF_RAT	P07522	P01133	Pro-epidermal growth factor (EGF) [Cleaved into: Epidermal growth factor]	Egf	193	214	180	177	251	228	207.167	102	104	108	112	142	137	117.5	0.567176	7.22632e-05
LDHB_RAT	P42123	P07195	L-lactate dehydrogenase B chain (LDH-B) (EC 1.1.1.27) (LDH heart subunit) (LDH-H)	Ldhb Ldh-2 Ldh2	9	11	15	11	8	10	10.6667	4	6	6	5	8	7	6	0.5625	0.0022302
PLD3_RAT	Q5FVH2	Q8IV08	Phospholipase D3 (PLD 3) (EC 3.1.4.4) (Choline phosphatase 3) (Phosphatidylcholine-hydrolyzing phospholipase D3)	Pld3	3	3	4	0	4	4	3	2	3	1	1	2	1	1.66667	0.555556	0.0917572
APOH_RAT	P26644	P02749	Beta-2-glycoprotein 1 (Apolipoprotein H) (Apo-H) (Beta-2-glycoprotein I) (B2GPI) (Beta(2)GPI)	Apoh	9	7	11	9	10	12	9.66667	6	7	7	4	5	3	5.33333	0.551724	0.00126828
A1I3_RAT [2]	P14046	none	Alpha-1-inhibitor 3 (Alpha-1-inhibitor 3 variant II) (Alpha-1-inhibitor III)	A1i3	73	82	70	69	74	83	75.1667	30	29	44	43	50	47	40.5	0.538803	1.26205e-05
UROK_RAT	P29598	P00749	Urokinase-type plasminogen activator (U-plasminogen activator) (uPA) (EC 3.4.21.73) [Cleaved into: Urokinase-type plasminogen activator long chain A; Urokinase-type plasminogen activator short chain A; Urokinase-type plasminogen activator chain B]	Plau	36	35	29	32	42	33	34.5	19	21	14	22	15	17	18	0.521739	2.33848e-05
NDKB_RAT [2]	P19804	P22392	Nucleoside diphosphate kinase B (NDK B) (NDP kinase B) (EC 2.7.4.6) (Histidine protein kinase NDKB) (EC 2.7.13.3) (P18)	Nme2	4	4	5	6	6	4	4.83333	3	3	2	3	1	3	2.5	0.517241	0.00127972
VTDB_RAT	P04276	P02774	Vitamin D-binding protein (DBP) (VDB) (Gc-globulin) (Group-specific component)	Gc Dbp	27	22	27	32	35	39	30.3333	19	14	18	15	13	12	15.1667	0.5	0.000270925
ACY1A_RAT	Q6AYS7	Q03154	Aminoacylase-1A (ACY-1A) (EC 3.5.1.14) (ACY IA) (N-acyl-L-amino-acid amidohydrolase)	Acy1a Acy1	11	11	9	7	8	8	9	4	6	2	3	6	6	4.5	0.5	0.00107806
UROM_RAT	P27590	P07911	Uromodulin (Tamm-Horsfall urinary glycoprotein) (THP) [Cleaved into: Uromodulin, secreted form]	Umod	368	358	377	365	422	433	387.167	223	215	260	271	99	87	192.5	0.497202	0.000250471
NEP_RAT	P07861	P08473	Neprilysin (EC 3.4.24.11) (Atriopeptidase) (Enkephalinase) (Neutral endopeptidase 24.11) (NEP) (Neutral endopeptidase) (Skin fibroblast elastase) (SFE) (CD antigen CD10)	Mme	39	38	22	23	20	20	27	14	15	12	9	15	15	13.3333	0.493827	0.00488072
SMR1_RAT	P13432	none	SMR1 protein (VCS-alpha 1) [Cleaved into: SMR1-related undecapeptide; SMR1-related hexapeptide; Sialorphin (SMR1-related pentapeptide); Submandibular gland peptide T (SGP-T)]	Vcsa1 Smr1	12	12	9	8	11	9	10.1667	1	0	5	7	5	7	4.16667	0.409836	0.0016776
CO3_RAT	P01026	P01024	Complement C3 [Cleaved into: Complement C3 beta chain; C3-beta-c (C3bc) (Neutrophil chemotactic factor-2) (ENCF-2); Complement C3 alpha chain; C3a anaphylatoxin (Neutrophil chemotactic factor-1) (ENCF-1); Acylation stimulating protein (ASP) (C3adesArg); Complement C3b alpha' chain; Complement C3c alpha' chain fragment 1; Complement C3dg fragment; Complement C3g fragment; Complement C3d fragment; …	C3	23	19	19	16	28	36	23.5	17	19	5	4	6	3	9	0.382979	0.00600978
SLC31_RAT	Q64319	Q07837	Neutral and basic amino acid transport protein rBAT (D2) (Solute carrier family 3 member 1) (b(0,+)-type amino acid transport protein) (NAA-TR)	Slc3a1 Nbat	20	15	27	26	23	24	22.5	11	6	6	7	9	10	8.16667	0.362963	3.08008e-05
G3P_RAT [2]	P04797	P04406	Glyceraldehyde-3-phosphate dehydrogenase (GAPDH) (EC 1.2.1.12) (38 kDa BFA-dependent ADP-ribosylation substrate) (BARS-38) (Peptidyl-cysteine S-nitrosylase GAPDH) (EC 2.6.99.-)	Gapdh Gapd	6	7	6	8	10	9	7.66667	4	2	2	0	5	3	2.66667	0.347826	0.000454013
VOME_RAT	Q63751	none	Vomeromodulin (BPI fold-containing family B member 9)	Bpifb9 RYF3	10	9	12	13	12	9	10.8333	1	1	3	2	7	7	3.5	0.323077	0.000281193
ALDOB_RAT	P00884	P05062	Fructose-bisphosphate aldolase B (EC 4.1.2.13) (Liver-type aldolase)	Aldob	10	11	12	11	9	12	10.8333	3	2	1	1	6	6	3.16667	0.292308	2.80061e-05
ENOA_RAT [3]	P04764	P06733	Alpha-enolase (EC 4.2.1.11) (2-phospho-D-glycerate hydro-lyase) (Enolase 1) (Non-neural enolase) (NNE)	Eno1 Eno-1	18	18	22	20	25	23	21	4	5	6	7	7	6	5.83333	0.277778	2.62189e-07
QOR_RAT	Q6AYT0	Q08257	Quinone oxidoreductase (EC 1.6.5.5) (NADPH:quinone reductase) (Zeta-crystallin)	Cryz	6	8	7	7	7	5	6.66667	2	2	0	1	3	3	1.83333	0.275	1.86181e-05
EZRI_RAT	P31977	P15311	Ezrin (Cytovillin) (Villin-2) (p81)	Ezr Vil2	25	28	21	20	10	15	19.8333	3	5	3	3	6	11	5.16667	0.260504	0.000580889
RNS1G_RAT [2]	Q8VD89	P07998	Ribonuclease pancreatic gamma-type (EC 3.1.27.5) (RNase 1 gamma)		12	14	10	9	11	9	10.8333	5	3	3	2	0	1	2.33333	0.215385	1.22376e-05
PBAS_RAT	P15399	none	Probasin (PB) (M-40)	Pbsn Prbs	8	8	22	19	16	17	15	4	2	5	2	3	3	3.16667	0.211111	0.000621449
PPBT_RAT	P08289	P05186	Alkaline phosphatase, tissue-nonspecific isozyme (AP-TNAP) (TNSALP) (EC 3.1.3.1) (Alkaline phosphatase liver/bone/kidney isozyme)	Alpl	4	4	8	7	8	7	6.33333	2	2	1	0	2	1	1.33333	0.210526	0.000127928
PRDX6_RAT	O35244	P30041	Peroxiredoxin-6 (EC 1.11.1.15) (1-Cys peroxiredoxin) (1-Cys PRX) (Acidic calcium-independent phospholipase A2) (aiPLA2) (EC 3.1.1.4) (Antioxidant protein 2) (Non-selenium glutathione peroxidase) (NSGPx) (Thiol-specific antioxidant protein)	Prdx6 Aipla2 Aop2 Tsa	4	4	4	5	6	5	4.66667	1	2	0	0	2	0	0.833333	0.178571	2.46206e-05
GSTA3_RAT [2]	P04904	none	Glutathione S-transferase alpha-3 (EC 2.5.1.18) (GST 2-2) (GST A3-3) (GST AA) (Glutathione S-transferase Yc-1) (GST Yc1)	Gsta3 Gstyc1	5	5	4	4	5	5	4.66667	0	2	1	1	1	0	0.833333	0.178571	1.22688e-06
F16P1_RAT [2]	P19112	P09467	Fructose-1,6-bisphosphatase 1 (FBPase 1) (EC 3.1.3.11) (D-fructose-1,6-bisphosphate 1-phosphohydrolase 1) (Liver FBPase)	Fbp1 Fbp	8	9	10	8	13	11	9.83333	0	0	0	0	5	5	1.66667	0.169492	0.000102371
PGAM1_RAT [2]	P25113	P18669	Phosphoglycerate mutase 1 (EC 5.4.2.11) (EC 5.4.2.4) (BPG-dependent PGAM 1) (Phosphoglycerate mutase isozyme B) (PGAM-B)	Pgam1	8	4	7	7	7	5	6.33333	2	3	0	0	1	0	1	0.157895	5.75491e-05
SBP1_RAT	Q8VIF7	Q13228	Methanethiol oxidase (MTO) (EC 1.8.3.4) (56 kDa selenium-binding protein) (SBP56) (SP56) (Selenium-binding protein 1) (Selenium-binding protein 2)	Selenbp1 Sbp	8	4	4	10	8	6	6.66667	0	1	0	0	3	2	1	0.15	0.000477981
MDHC_RAT	O88989	P40925	Malate dehydrogenase, cytoplasmic (EC 1.1.1.37) (Cytosolic malate dehydrogenase)	Mdh1 Mdh	8	6	8	8	11	9	8.33333	1	1	0	0	3	2	1.16667	0.14	5.37628e-06
PDC6I_RAT	Q9QZA2	Q8WUM4	Programmed cell death 6-interacting protein (ALG-2-interacting protein 1)	Pdcd6ip Aip1	8	6	6	7	5	5	6.16667	0	1	2	0	1	1	0.833333	0.135135	2.80638e-06
MOES_RAT	O35763	P26038	Moesin (Membrane-organizing extension spike protein)	Msn	14	17	19	15	15	15	15.8333	1	0	2	1	3	5	2	0.126316	1.16696e-07
NHRF3_RAT	Q9JJ40	Q5T2W1	Na(+)/H(+) exchange regulatory cofactor NHE-RF3 (NHERF-3) (C-terminal-linking and modulating protein) (Dietary Pi-regulated RNA-1) (Diphor-1) (Na(+)/H(+) exchanger regulatory factor 3) (Na/Pi cotransporter C-terminal-associated protein 1) (NaPi-Cap1) (PDZ domain-containing protein 1) (Sodium-hydrogen exchanger regulatory factor 3)	Pdzk1 Clamp Diphor1 Nherf3	17	11	12	13	5	7	10.8333	0	0	2	2	0	2	1	0.0923077	0.000293989
NHRF1_RAT	Q9JJ19	O14745	Na(+)/H(+) exchange regulatory cofactor NHE-RF1 (NHERF-1) (Ezrin-radixin-moesin-binding phosphoprotein 50) (EBP50) (Regulatory cofactor of Na(+)/H(+) exchanger) (Sodium-hydrogen exchanger regulatory factor 1) (Solute carrier family 9 isoform A3 regulatory factor 1)	Slc9a3r1 Nherf Nherf1	9	11	8	9	10	11	9.66667	1	2	1	0	0	0	0.666667	0.0689655	3.29366e-08
IDHC_RAT	P41562	O75874	Isocitrate dehydrogenase [NADP] cytoplasmic (IDH) (EC 1.1.1.42) (Cytosolic NADP-isocitrate dehydrogenase) (IDP) (NADP(+)-specific ICDH) (Oxalosuccinate decarboxylase)	Idh1	5	6	6	4	4	4	4.83333	0	1	0	0	0	1	0.333333	0.0689655	1.70241e-06
GSH1_RAT	P19468	P48506	Glutamate--cysteine ligase catalytic subunit (EC 6.3.2.2) (GCS heavy chain) (Gamma-ECS) (Gamma-glutamylcysteine synthetase)	Gclc Glclc	8	7	9	11	9	9	8.83333	0	1	0	0	1	1	0.5	0.0566038	5.91728e-08
PRDX1_RAT	Q63716	Q06830	Peroxiredoxin-1 (EC 1.11.1.15) (HBP23) (Heme-binding 23 kDa protein) (Thioredoxin peroxidase 2) (Thioredoxin-dependent peroxide reductase 2)	Prdx1 Tdpx2	6	5	5	6	5	4	5.16667	0	0	0	0	1	0	0.166667	0.0322581	5.52223e-08
Day 7
					CONTROL							D7
Accession Number	Entry	Homo	Protein Name	Gene Name	CON-1	CON-1*	CON-2	CON-2*	CON-3	CON-3*	Average	D7-1	D7-1*	D7-2	D7-2*	D7-3	D7-3*	Average	Fold Change	P-value
COPB2_RAT	O35142	P53621	Coatomer subunit beta' (Beta'-coat protein) (Beta'-COP) (p102)	Copb2	0	0	0	0	0	1	0.166667	6	6	6	6	12	13	8.16667	49	0.000180136
IDI1_RAT	O35760	Q13907	Isopentenyl-diphosphate Delta-isomerase 1 (EC 5.3.3.2) (Isopentenyl pyrophosphate isomerase 1) (IPP isomerase 1) (IPPI1)	Idi1	0	0	2	0	0	0	0.333333	6	5	6	8	13	11	8.16667	24.5	0.000166133
THIO_RAT	P11232	P10599	Thioredoxin (Trx)	Txn Txn1	6	6	4	4	3	5	4.66667	16	15	26	26	78	83	40.6667	8.71429	0.0181749
SODC_RAT	P07632	P00441	Superoxide dismutase [Cu-Zn] (EC 1.15.1.1)	Sod1	11	15	15	12	9	12	12.3333	42	58	39	42	112	122	69.1667	5.60811	0.00426227
B2MG_RAT	P07151	P61769	Beta-2-microglobulin	B2m	8	7	8	6	6	5	6.66667	25	31	25	32	57	49	36.5	5.475	0.000280726
PARK7_RAT	O88767	Q99497	Protein/nucleic acid deglycase DJ-1 (EC 3.1.2.-) (EC 3.5.1.-) (EC 3.5.1.124) (Contraception-associated protein 1) (Protein CAP1) (Fertility protein SP22) (Maillard deglycase) (Parkinson disease protein 7 homolog) (Parkinsonism-associated deglycase) (Protein DJ-1) (DJ-1)	Park7 Cap1	4	4	1	0	3	2	2.33333	5	4	8	9	22	15	10.5	4.5	0.0173359
ABHEB_RAT	Q6DGG1	Q96IU4	Protein ABHD14B (EC 3.-.-.-) (Alpha/beta hydrolase domain-containing protein 14B) (Abhydrolase domain-containing protein 14B)	Abhd14b	7	6	7	8	6	6	6.66667	17	21	20	25	32	34	24.8333	3.725	7.37074e-05
HA11_RAT	P15978	P01891	Class I histocompatibility antigen, Non-RT1.A alpha-1 chain	RT1-Aw2	8	8	12	10	8	12	9.66667	41	37	37	28	26	30	33.1667	3.43103	3.58858e-06
PRVA_RAT	P02625	P20472	Parvalbumin alpha	Pvalb Pva	3	4	1	0	1	3	2	7	9	4	5	9	6	6.66667	3.33333	0.00127972
HA12_RAT	P16391	none	RT1 class I histocompatibility antigen, AA alpha chain		8	6	10	6	8	7	7.5	23	24	23	20	24	29	23.8333	3.17778	2.62593e-07
MTND_RAT	Q562C9	Q9BV57	1,2-dihydroxy-3-keto-5-methylthiopentene dioxygenase (EC 1.13.11.54) (Acireductone dioxygenase (Fe(2+)-requiring)) (ARD) (Fe-ARD) (Androgen-responsive ARD-like protein 1) (Membrane-type 1 matrix metalloproteinase cytoplasmic tail-binding protein 1) (MTCBP-1)	Adi1 Alp1 Mtcbp1	4	4	3	2	3	4	3.33333	8	7	7	2	19	20	10.5	3.15	0.0376958
CO4_RAT	P08649	P0C0L4	Complement C4 [Cleaved into: Complement C4 beta chain; Complement C4 alpha chain; C4a anaphylatoxin; Complement C4 gamma chain]	C4 C4a	8	12	14	13	13	6	11	23	22	43	38	33	34	32.1667	2.92424	0.000165032
NGAL_RAT	P30152	P80188	Neutrophil gelatinase-associated lipocalin (NGAL) (Alpha-2-microglobulin-related protein) (Alpha-2U globulin-related protein) (Lipocalin-2) (Siderocalin LCN2) (p25)	Lcn2	12	15	30	37	21	15	21.6667	33	35	55	56	83	83	57.5	2.65385	0.00451571
LHPP_RAT	Q5I0D5	Q9H008	Phospholysine phosphohistidine inorganic pyrophosphate phosphatase (EC 3.1.3.-) (EC 3.6.1.1)	Lhpp	4	4	3	4	3	4	3.66667	7	6	6	9	15	15	9.66667	2.63636	0.00661488
VCAM1_RAT	P29534	P19320	Vascular cell adhesion protein 1 (V-CAM 1) (VCAM-1) (CD antigen CD106)	Vcam1 Vcam-1	4	2	5	6	4	5	4.33333	9	13	9	15	11	10	11.1667	2.57692	0.000122254
NTF2_RAT	P61972	P61970	Nuclear transport factor 2 (NTF-2)	Nutf2 Ntf2	6	10	5	5	6	3	5.83333	12	11	13	13	15	21	14.1667	2.42857	0.00076012
MUP_RAT [2]	P02761	none	Major urinary protein (MUP) (Allergen Rat n I) (Alpha(2)-euglobulin) (Alpha-2u-globulin) (alpha-2u globulin PGCL1) (allergen Rat n 1) [Cleaved into: 15.5 kDa fatty acid-binding protein (15.5 kDa FABP)]		158	149	211	216	60	74	144.667	366	359	338	321	305	312	333.5	2.3053	6.54893e-05
LG3BP_RAT	O70513	Q08380	Galectin-3-binding protein (Cyp-C-associated protein) (CyCAP) (Lectin galactoside-binding soluble 3-binding protein) (Mac-2-binding protein) (MAC2BP) (Mac-2 BP) (Protein 90K)	Lgals3bp	10	12	17	13	15	15	13.6667	28	26	44	46	18	22	30.6667	2.2439	0.00574809
AMBP_RAT	Q64240	P02760	Protein AMBP [Cleaved into: Alpha-1-microglobulin; Inter-alpha-trypsin inhibitor light chain (ITI-LC) (Bikunin) (HI-30); Trypstatin]	Ambp Itil	33	27	40	38	27	26	31.8333	60	62	60	69	78	78	67.8333	2.13089	7.7007e-06
LEG5_RAT	P47967	none	Galectin-5 (Gal-5) (RL-18)	Lgals5	8	5	10	11	5	4	7.16667	13	12	11	11	24	16	14.5	2.02326	0.0113309
CAH3_RAT	P14141	P07451	Carbonic anhydrase 3 (EC 4.2.1.1) (Carbonate dehydratase III) (Carbonic anhydrase III) (CA-III)	Ca3	0	0	0	0	0	0	0	4	4	13	18	46	50	22.5	#DIV/0!	0.0228159
HPT_RAT	P06866	P00739	Haptoglobin (Liver regeneration-related protein LRRG173) (Zonulin) [Cleaved into: Haptoglobin alpha chain; Haptoglobin beta chain]	Hp Ba1-647	16	16	23	22	20	22	19.8333	35	38	30	32	28	33	32.6667	1.64706	5.80327e-05
A1AT_RAT	P17475	P01009	Alpha-1-antiproteinase (Alpha-1-antitrypsin) (Alpha-1-proteinase inhibitor) (Serpin A1)	Serpina1	44	43	36	37	45	37	40.3333	50	47	51	58	83	86	62.5	1.54959	0.0126615
ICAM1_RAT	Q00238	P05362	Intercellular adhesion molecule 1 (ICAM-1) (CD antigen CD54)	Icam1 Icam-1	5	4	7	5	6	6	5.5	10	9	8	8	8	8	8.5	1.54545	0.000270296
6PGL_RAT	P85971	O95336	6-phosphogluconolactonase (6PGL) (EC 3.1.1.31)	Pgls	13	12	14	15	15	14	13.8333	17	19	15	15	33	29	21.3333	1.54217	0.0408002
CATC_RAT	P80067	P53634	Dipeptidyl peptidase 1 (EC 3.4.14.1) (Cathepsin C) (Cathepsin J) (Dipeptidyl peptidase I) (DPP-I) (DPPI) (Dipeptidyl transferase) [Cleaved into: Dipeptidyl peptidase 1 exclusion domain chain (Dipeptidyl peptidase I exclusion domain chain); Dipeptidyl peptidase 1 heavy chain (Dipeptidyl peptidase I heavy chain); Dipeptidyl peptidase 1 light chain (Dipeptidyl peptidase I light chain)]	Ctsc	12	15	11	13	12	12	12.5	10	8	8	6	8	10	8.33333	0.666667	0.000537334
APOE_RAT	P02650	P02649	Apolipoprotein E (Apo-E)	Apoe	14	16	15	13	10	12	13.3333	9	10	10	10	5	5	8.16667	0.6125	0.00323814
UROM_RAT	P27590	P07911	Uromodulin (Tamm-Horsfall urinary glycoprotein) (THP) [Cleaved into: Uromodulin, secreted form]	Umod	368	358	377	365	422	433	387.167	333	344	217	220	154	154	237	0.612139	0.00214718
AMYP_RAT	P00689	none	Pancreatic alpha-amylase (PA) (EC 3.2.1.1) (1,4-alpha-D-glucan glucanohydrolase)	Amy2	33	33	41	44	35	37	37.1667	11	13	33	30	24	25	22.6667	0.609865	0.00519602
TPIS_RAT	P48500	P60174	Triosephosphate isomerase (TIM) (EC 5.3.1.1) (Triose-phosphate isomerase)	Tpi1	8	9	10	13	8	8	9.33333	6	3	4	6	6	9	5.66667	0.607143	0.0103454
SPA3L_RAT	P05544	P01011	Serine protease inhibitor A3L (Serpin A3L) (CPI-23) (Contrapsin-like protease inhibitor 3) (Serine protease inhibitor 1) (SPI-1)	Serpina3l Spin2a	117	127	171	167	127	123	138.667	89	89	94	103	61	68	84	0.605769	0.000896477
LYAG_RAT	Q6P7A9	P10253	Lysosomal alpha-glucosidase (EC 3.2.1.20) (Acid maltase)	Gaa	20	20	13	16	15	16	16.6667	12	13	12	9	6	5	9.5	0.57	0.00256338
LDHB_RAT	P42123	P07195	L-lactate dehydrogenase B chain (LDH-B) (EC 1.1.1.27) (LDH heart subunit) (LDH-H)	Ldhb Ldh-2 Ldh2	9	11	15	11	8	10	10.6667	4	5	5	6	7	7	5.66667	0.53125	0.00110379
VTDB_RAT	P04276	P02774	Vitamin D-binding protein (DBP) (VDB) (Gc-globulin) (Group-specific component)	Gc Dbp	27	22	27	32	35	39	30.3333	13	16	18	15	17	16	15.8333	0.521978	0.000250596
FETUB_RAT	Q9QX79	Q9UGM5	Fetuin-B (Fetuin-like protein IRL685)	Fetub	13	16	16	15	19	18	16.1667	9	6	13	8	4	10	8.33333	0.515464	0.000498843
DPP4_RAT	P14740	P27487	Dipeptidyl peptidase 4 (EC 3.4.14.5) (Bile canaliculus domain-specific membrane glycoprotein) (Dipeptidyl peptidase IV) (DPP IV) (GP110 glycoprotein) (T-cell activation antigen CD26) (CD antigen CD26) [Cleaved into: Dipeptidyl peptidase 4 membrane form (Dipeptidyl peptidase IV membrane form); Dipeptidyl peptidase 4 soluble form (Dipeptidyl peptidase IV soluble form); Dipeptidyl peptidase 4 60 kDa…	Dpp4 Cd26	40	33	24	26	34	29	31	19	19	17	22	10	8	15.8333	0.510753	0.000987621
BTD_RAT	Q5FVF9	P43251	Biotinidase (Biotinase) (EC 3.5.1.12)	Btd	11	13	12	13	16	14	13.1667	9	7	8	5	5	5	6.5	0.493671	5.85437e-05
SPA3K_RAT	P05545	P01011	Serine protease inhibitor A3K (Serpin A3K) (CPI-21) (Contrapsin-like protease inhibitor 1) (GHR-P63) (Growth hormone-regulated proteinase inhibitor) (Kallikrein-binding protein) (KBP) (SPI-2.3) (Serine protease inhibitor 2) (SPI-2) (Thyroid hormone-regulated protein)	Serpina3k Spin2b	150	169	163	177	110	128	149.5	72	85	81	86	56	54	72.3333	0.483835	7.87294e-05
FPRP_RAT	Q62786	Q9P2B2	Prostaglandin F2 receptor negative regulator (Prostaglandin F2-alpha receptor regulatory protein) (Prostaglandin F2-alpha receptor-associated protein) (CD antigen CD315)	Ptgfrn Fprp	2	2	5	1	4	5	3.16667	1	1	5	1	1	0	1.5	0.473684	0.128416
MDHC_RAT	O88989	P40925	Malate dehydrogenase, cytoplasmic (EC 1.1.1.37) (Cytosolic malate dehydrogenase)	Mdh1 Mdh	8	6	8	8	11	9	8.33333	3	6	0	2	6	6	3.83333	0.46	0.00463163
MOES_RAT	O35763	P26038	Moesin (Membrane-organizing extension spike protein)	Msn	14	17	19	15	15	15	15.8333	11	14	5	2	4	7	7.16667	0.452632	0.00146784
ENOA_RAT [3]	P04764	P06733	Alpha-enolase (EC 4.2.1.11) (2-phospho-D-glycerate hydro-lyase) (Enolase 1) (Non-neural enolase) (NNE)	Eno1 Eno-1	18	18	22	20	25	23	21	12	8	4	6	10	14	9	0.428571	9.30009e-05
TTHY_RAT	P02767	P02766	Transthyretin (Prealbumin) (TBPA)	Ttr Tt	8	3	8	8	8	7	7	3	3	4	2	4	2	3	0.428571	0.00119347
ALDOB_RAT	P00884	P05062	Fructose-bisphosphate aldolase B (EC 4.1.2.13) (Liver-type aldolase)	Aldob	10	11	12	11	9	12	10.8333	3	2	4	3	8	7	4.5	0.415385	0.000183923
ACY1A_RAT	Q6AYS7	Q03154	Aminoacylase-1A (ACY-1A) (EC 3.5.1.14) (ACY IA) (N-acyl-L-amino-acid amidohydrolase)	Acy1a Acy1	11	11	9	7	8	8	9	3	5	2	2	4	6	3.66667	0.407407	0.000231696
SLC31_RAT	Q64319	Q07837	Neutral and basic amino acid transport protein rBAT (D2) (Solute carrier family 3 member 1) (b(0,+)-type amino acid transport protein) (NAA-TR)	Slc3a1 Nbat	20	15	27	26	23	24	22.5	12	13	3	7	8	10	8.83333	0.392593	0.00016397
XPP2_RAT	Q99MA2	O43895	Xaa-Pro aminopeptidase 2 (EC 3.4.11.9) (Membrane-bound aminopeptidase P) (Membrane-bound APP) (mAPP) (X-prolyl aminopeptidase 2)	Xpnpep2	5	7	9	8	7	5	6.83333	4	4	2	1	1	4	2.66667	0.390244	0.000918649
NHRF1_RAT	Q9JJ19	O14745	Na(+)/H(+) exchange regulatory cofactor NHE-RF1 (NHERF-1) (Ezrin-radixin-moesin-binding phosphoprotein 50) (EBP50) (Regulatory cofactor of Na(+)/H(+) exchanger) (Sodium-hydrogen exchanger regulatory factor 1) (Solute carrier family 9 isoform A3 regulatory factor 1)	Slc9a3r1 Nherf Nherf1	9	11	8	9	10	11	9.66667	5	6	2	1	3	5	3.66667	0.37931	8.20316e-05
PRDX6_RAT	O35244	P30041	Peroxiredoxin-6 (EC 1.11.1.15) (1-Cys peroxiredoxin) (1-Cys PRX) (Acidic calcium-independent phospholipase A2) (aiPLA2) (EC 3.1.1.4) (Antioxidant protein 2) (Non-selenium glutathione peroxidase) (NSGPx) (Thiol-specific antioxidant protein)	Prdx6 Aipla2 Aop2 Tsa	4	4	4	5	6	5	4.66667	0	2	1	0	3	3	1.5	0.321429	0.000679816
A1I3_RAT [2]	P14046	none	Alpha-1-inhibitor 3 (Alpha-1-inhibitor 3 variant II) (Alpha-1-inhibitor III)	A1i3	73	82	70	69	74	83	75.1667	11	14	32	34	15	22	21.3333	0.283814	4.25555e-07
VOME_RAT	Q63751	none	Vomeromodulin (BPI fold-containing family B member 9)	Bpifb9 RYF3	10	9	12	13	12	9	10.8333	1	3	0	2	4	4	2.33333	0.215385	5.20732e-06
F16P1_RAT [2]	P19112	P09467	Fructose-1,6-bisphosphatase 1 (FBPase 1) (EC 3.1.3.11) (D-fructose-1,6-bisphosphate 1-phosphohydrolase 1) (Liver FBPase)	Fbp1 Fbp	8	9	10	8	13	11	9.83333	1	2	1	3	3	2	2	0.20339	4.22634e-06
GSTA3_RAT [2]	P04904	none	Glutathione S-transferase alpha-3 (EC 2.5.1.18) (GST 2-2) (GST A3-3) (GST AA) (Glutathione S-transferase Yc-1) (GST Yc1)	Gsta3 Gstyc1	5	5	4	4	5	5	4.66667	1	1	1	1	0	1	0.833333	0.178571	5.66444e-08
PRDX1_RAT	Q63716	Q06830	Peroxiredoxin-1 (EC 1.11.1.15) (HBP23) (Heme-binding 23 kDa protein) (Thioredoxin peroxidase 2) (Thioredoxin-dependent peroxide reductase 2)	Prdx1 Tdpx2	6	5	5	6	5	4	5.16667	1	0	1	1	1	1	0.833333	0.16129	2.1531e-07
SBP1_RAT	Q8VIF7	Q13228	Methanethiol oxidase (MTO) (EC 1.8.3.4) (56 kDa selenium-binding protein) (SBP56) (SP56) (Selenium-binding protein 1) (Selenium-binding protein 2)	Selenbp1 Sbp	8	4	4	10	8	6	6.66667	0	0	0	0	4	2	1	0.15	0.000822706
IDHC_RAT	P41562	O75874	Isocitrate dehydrogenase [NADP] cytoplasmic (IDH) (EC 1.1.1.42) (Cytosolic NADP-isocitrate dehydrogenase) (IDP) (NADP(+)-specific ICDH) (Oxalosuccinate decarboxylase)	Idh1	5	6	6	4	4	4	4.83333	0	1	0	1	2	0	0.666667	0.137931	1.19575e-05
GSH1_RAT	P19468	P48506	Glutamate--cysteine ligase catalytic subunit (EC 6.3.2.2) (GCS heavy chain) (Gamma-ECS) (Gamma-glutamylcysteine synthetase)	Gclc Glclc	8	7	9	11	9	9	8.83333	2	1	2	1	0	1	1.16667	0.132075	2.32589e-07
QOR_RAT	Q6AYT0	Q08257	Quinone oxidoreductase (EC 1.6.5.5) (NADPH:quinone reductase) (Zeta-crystallin)	Cryz	6	8	7	7	7	5	6.66667	1	0	2	1	0	1	0.833333	0.125	5.66614e-07
NHRF3_RAT	Q9JJ40	Q5T2W1	Na(+)/H(+) exchange regulatory cofactor NHE-RF3 (NHERF-3) (C-terminal-linking and modulating protein) (Dietary Pi-regulated RNA-1) (Diphor-1) (Na(+)/H(+) exchanger regulatory factor 3) (Na/Pi cotransporter C-terminal-associated protein 1) (NaPi-Cap1) (PDZ domain-containing protein 1) (Sodium-hydrogen exchanger regulatory factor 3)	Pdzk1 Clamp Diphor1 Nherf3	17	11	12	13	5	7	10.8333	0	1	0	0	2	2	0.833333	0.0769231	0.000246751
Day 11
					CONTROL							D11
Accession Number	Entry	Homo	Protein Name	Gene Name	CON-1	CON-1*	CON-2	CON-2*	CON-3	CON-3*	Average	D11-1	D11-1*	D11-2	D11-2*	D11-3	D11-3*	Average	Fold Change	P-value
IGG2B_RAT	P20761	none	Ig gamma-2B chain C region (Immunoglobulin heavy chain 1a)	Igh-1a	1	0	1	0	0	1	0.5	11	11	13	14	9	5	10.5	21	2.00782e-05
NKG2D_RAT	O70215	P26718	NKG2-D type II integral membrane protein (Killer cell lectin-like receptor subfamily K member 1) (NK cell receptor D) (NK lectin-like receptor) (NKLLR) (NKG2-D-activating NK receptor) (NKR-P2) (CD antigen CD314)	Klrk1 Nkg2d Nkrp2	0	2	2	1	0	0	0.833333	4	4	6	5	6	4	4.83333	5.8	3.51279e-05
B2MG_RAT	P07151	P61769	Beta-2-microglobulin	B2m	8	7	8	6	6	5	6.66667	24	26	24	27	21	23	24.1667	3.625	8.09898e-09
HA11_RAT	P15978	P01891	Class I histocompatibility antigen, Non-RT1.A alpha-1 chain	RT1-Aw2	8	8	12	10	8	12	9.66667	35	32	31	30	29	34	31.8333	3.2931	6.4378e-09
HA12_RAT	P16391	none	RT1 class I histocompatibility antigen, AA alpha chain		8	6	10	6	8	7	7.5	22	23	20	18	25	23	21.8333	2.91111	2.77429e-07
IGG2A_RAT	P20760	P01859	Ig gamma-2A chain C region	Igg-2a	23	20	10	15	14	15	16.1667	40	39	54	57	32	45	44.5	2.75258	6.42457e-05
LCN5_RAT	P06911	none	Epididymal-specific lipocalin-5 (Androgen-dependent epididymal 18.5 kDa protein) (Epididymal retinoic acid-binding protein) (E-RABP) (Epididymal secretory protein I) (ESP-I) [Cleaved into: Epididymal-specific lipocalin-5, B form; Epididymal-specific lipocalin-5, C form]	Lcn5 Erabp	13	10	7	7	0	0	6.16667	19	21	13	16	16	15	16.6667	2.7027	0.0015997
CADH2_RAT	Q9Z1Y3	P19022	Cadherin-2 (Neural cadherin) (N-cadherin) (CD antigen CD325)	Cdh2	10	5	4	4	9	9	6.83333	14	17	18	20	16	19	17.3333	2.53659	2.61935e-05
VCAM1_RAT	P29534	P19320	Vascular cell adhesion protein 1 (V-CAM 1) (VCAM-1) (CD antigen CD106)	Vcam1 Vcam-1	4	2	5	6	4	5	4.33333	6	11	13	13	7	9	9.83333	2.26923	0.00216823
ATOX1_RAT	Q9WUC4	O00244	Copper transport protein ATOX1 (ATX1 homolog protein Rah1) (Metal transport protein ATX1)	Atox1 Rah1	7	4	6	6	5	5	5.5	9	11	13	14	10	12	11.5	2.09091	4.44494e-05
KACA_RAT	P01836	P01834	Ig kappa chain C region, A allele		236	246	209	207	193	183	212.333	337	345	499	509	464	444	433	2.03925	4.4638e-05
LG3BP_RAT	O70513	Q08380	Galectin-3-binding protein (Cyp-C-associated protein) (CyCAP) (Lectin galactoside-binding soluble 3-binding protein) (Mac-2-binding protein) (MAC2BP) (Mac-2 BP) (Protein 90K)	Lgals3bp	10	12	17	13	15	15	13.6667	21	22	29	36	25	26	26.5	1.93902	0.000385903
CD14_RAT	Q63691	P08571	Monocyte differentiation antigen CD14 (Myeloid cell-specific leucine-rich glycoprotein) (CD antigen CD14)	Cd14	8	7	5	8	8	9	7.5	12	14	18	14	16	12	14.3333	1.91111	0.000105935
LAC2_RAT	P20767	none	Ig lambda-2 chain C region		25	33	37	42	44	43	37.3333	62	71	74	85	63	62	69.5	1.86161	5.2158e-05
LHPP_RAT	Q5I0D5	Q9H008	Phospholysine phosphohistidine inorganic pyrophosphate phosphatase (EC 3.1.3.-) (EC 3.6.1.1)	Lhpp	4	4	3	4	3	4	3.66667	6	7	7	6	7	6	6.5	1.77273	3.33013e-06
6PGL_RAT	P85971	O95336	6-phosphogluconolactonase (6PGL) (EC 3.1.1.31)	Pgls	13	12	14	15	15	14	13.8333	19	21	21	21	22	27	21.8333	1.57831	5.84696e-05
PIGR_RAT	P15083	P01833	Polymeric immunoglobulin receptor (PIgR) (Poly-Ig receptor) [Cleaved into: Secretory component]	Pigr	38	39	34	33	48	44	39.3333	61	50	66	68	67	57	61.5	1.56356	0.000136503
DPP2_RAT	Q9EPB1	Q9UHL4	Dipeptidyl peptidase 2 (EC 3.4.14.2) (Dipeptidyl aminopeptidase II) (Dipeptidyl peptidase 7) (Dipeptidyl peptidase II) (DPP II) (Quiescent cell proline dipeptidase)	Dpp7 Dpp2	13	13	18	14	14	16	14.6667	10	8	8	9	10	12	9.5	0.647727	0.000466493
CBPQ_RAT	Q6IRK9	Q9Y646	Carboxypeptidase Q (EC 3.4.17.-) (Hematopoietic lineage switch 2 related protein) (Hls2-rp) (Liver annexin-like protein 1) (LAL-1) (Plasma glutamate carboxypeptidase)	Cpq Pgcp	31	25	27	33	34	32	30.3333	19	20	15	12	22	25	18.8333	0.620879	0.000753827
GELS_RAT	Q68FP1	P06396	Gelsolin (Actin-depolymerizing factor) (ADF) (Brevin)	Gsn	38	41	38	36	45	35	38.8333	28	26	21	21	22	24	23.6667	0.609442	1.19389e-05
SAMP_RAT	P23680	P02743	Serum amyloid P-component (SAP)	Apcs Ptx2 Sap	17	19	21	16	27	18	19.6667	11	12	11	12	12	12	11.6667	0.59322	0.000643213
F151A_RAT	Q642A7	Q8WW52	Protein FAM151A	Fam151a	5	6	7	6	6	8	6.33333	4	3	4	5	2	4	3.66667	0.578947	0.00119347
ENOA_RAT [3]	P04764	P06733	Alpha-enolase (EC 4.2.1.11) (2-phospho-D-glycerate hydro-lyase) (Enolase 1) (Non-neural enolase) (NNE)	Eno1 Eno-1	18	18	22	20	25	23	21	12	16	11	9	8	9	10.8333	0.515873	0.000112923
ATRN_RAT	Q99J86	O75882	Attractin (Protein zitter)	Atrn	10	9	14	14	10	12	11.5	4	5	8	7	8	3	5.83333	0.507246	0.00104254
APOH_RAT	P26644	P02749	Beta-2-glycoprotein 1 (Apolipoprotein H) (Apo-H) (Beta-2-glycoprotein I) (B2GPI) (Beta(2)GPI)	Apoh	9	7	11	9	10	12	9.66667	4	4	5	7	4	5	4.83333	0.5	0.000220583
TCO2_RAT	Q9R0D6	P20062	Transcobalamin-2 (TC-2) (Transcobalamin II) (TC II) (TCII)	Tcn2	4	4	5	7	5	5	5	2	3	1	3	3	3	2.5	0.5	0.00124939
REG3G_RAT	P42854	none	Regenerating islet-derived protein 3-gamma (REG-3-gamma) (Pancreatitis-associated protein 3) (Regenerating islet-derived protein III-gamma) (Reg III-gamma) [Cleaved into: Regenerating islet-derived protein 3-gamma 16.5 kDa form; Regenerating islet-derived protein 3-gamma 15 kDa form]	Reg3g Pap3	52	45	33	37	29	29	37.5	18	21	11	13	20	27	18.3333	0.488889	0.00158628
AK1A1_RAT	P51635	P14550	Alcohol dehydrogenase [NADP(+)] (EC 1.1.1.2) (3-DG-reducing enzyme) (Aldehyde reductase) (Aldo-keto reductase family 1 member A1)	Akr1a1 Alr	8	9	12	10	11	14	10.6667	5	3	7	5	6	5	5.16667	0.484375	0.000341856
TPIS_RAT	P48500	P60174	Triosephosphate isomerase (TIM) (EC 5.3.1.1) (Triose-phosphate isomerase)	Tpi1	8	9	10	13	8	8	9.33333	6	3	1	5	7	4	4.33333	0.464286	0.00185022
G3P_RAT [2]	P04797	P04406	Glyceraldehyde-3-phosphate dehydrogenase (GAPDH) (EC 1.2.1.12) (38 kDa BFA-dependent ADP-ribosylation substrate) (BARS-38) (Peptidyl-cysteine S-nitrosylase GAPDH) (EC 2.6.99.-)	Gapdh Gapd	6	7	6	8	10	9	7.66667	4	3	4	3	4	3	3.5	0.456522	0.000145949
CATC_RAT	P80067	P53634	Dipeptidyl peptidase 1 (EC 3.4.14.1) (Cathepsin C) (Cathepsin J) (Dipeptidyl peptidase I) (DPP-I) (DPPI) (Dipeptidyl transferase) [Cleaved into: Dipeptidyl peptidase 1 exclusion domain chain (Dipeptidyl peptidase I exclusion domain chain); Dipeptidyl peptidase 1 heavy chain (Dipeptidyl peptidase I heavy chain); Dipeptidyl peptidase 1 light chain (Dipeptidyl peptidase I light chain)]	Ctsc	12	15	11	13	12	12	12.5	5	5	5	8	6	5	5.66667	0.453333	3.66425e-06
HEXB_RAT	Q6AXR4	P07686	Beta-hexosaminidase subunit beta (EC 3.2.1.52) (Beta-N-acetylhexosaminidase subunit beta) (Hexosaminidase subunit B) (N-acetyl-beta-glucosaminidase subunit beta)	Hexb	8	8	5	8	8	11	8	1	2	4	5	3	5	3.33333	0.416667	0.00103211
VTDB_RAT	P04276	P02774	Vitamin D-binding protein (DBP) (VDB) (Gc-globulin) (Group-specific component)	Gc Dbp	27	22	27	32	35	39	30.3333	5	6	14	13	19	18	12.5	0.412088	0.000454763
HEXA_RAT	Q641X3	P06865	Beta-hexosaminidase subunit alpha (EC 3.2.1.52) (Beta-N-acetylhexosaminidase subunit alpha) (Hexosaminidase subunit A) (N-acetyl-beta-glucosaminidase subunit alpha)	Hexa	5	5	7	7	10	6	6.66667	2	2	4	3	3	2	2.66667	0.4	0.000702948
MDHC_RAT	O88989	P40925	Malate dehydrogenase, cytoplasmic (EC 1.1.1.37) (Cytosolic malate dehydrogenase)	Mdh1 Mdh	8	6	8	8	11	9	8.33333	4	3	4	2	1	5	3.16667	0.38	0.000183515
FUCO_RAT	P17164	P04066	Tissue alpha-L-fucosidase (EC 3.2.1.51) (Alpha-L-fucosidase I) (Alpha-L-fucoside fucohydrolase 1) (Alpha-L-fucosidase 1)	Fuca1 Fuca	9	7	10	10	8	12	9.33333	4	4	2	3	4	3	3.33333	0.357143	1.82669e-05
TPP1_RAT	Q9EQV6	O14773	Tripeptidyl-peptidase 1 (TPP-1) (EC 3.4.14.9) (Tripeptidyl aminopeptidase) (Tripeptidyl-peptidase I) (TPP-I)	Tpp1 Cln2	5	6	6	7	5	5	5.66667	3	1	1	3	1	3	2	0.352941	6.28201e-05
F16P1_RAT [2]	P19112	P09467	Fructose-1,6-bisphosphatase 1 (FBPase 1) (EC 3.1.3.11) (D-fructose-1,6-bisphosphate 1-phosphohydrolase 1) (Liver FBPase)	Fbp1 Fbp	8	9	10	8	13	11	9.83333	1	5	2	3	3	5	3.16667	0.322034	6.99358e-05
GSTA3_RAT [2]	P04904	none	Glutathione S-transferase alpha-3 (EC 2.5.1.18) (GST 2-2) (GST A3-3) (GST AA) (Glutathione S-transferase Yc-1) (GST Yc1)	Gsta3 Gstyc1	5	5	4	4	5	5	4.66667	2	3	0	2	1	1	1.5	0.321429	5.81676e-05
UROM_RAT	P27590	P07911	Uromodulin (Tamm-Horsfall urinary glycoprotein) (THP) [Cleaved into: Uromodulin, secreted form]	Umod	368	358	377	365	422	433	387.167	223	228	59	60	87	88	124.167	0.320706	2.02442e-05
XPP2_RAT	Q99MA2	O43895	Xaa-Pro aminopeptidase 2 (EC 3.4.11.9) (Membrane-bound aminopeptidase P) (Membrane-bound APP) (mAPP) (X-prolyl aminopeptidase 2)	Xpnpep2	5	7	9	8	7	5	6.83333	3	2	2	1	3	2	2.16667	0.317073	7.27597e-05
CO3_RAT	P01026	P01024	Complement C3 [Cleaved into: Complement C3 beta chain; C3-beta-c (C3bc) (Neutrophil chemotactic factor-2) (ENCF-2); Complement C3 alpha chain; C3a anaphylatoxin (Neutrophil chemotactic factor-1) (ENCF-1); Acylation stimulating protein (ASP) (C3adesArg); Complement C3b alpha' chain; Complement C3c alpha' chain fragment 1; Complement C3dg fragment; Complement C3g fragment; Complement C3d fragment; …	C3	23	19	19	16	28	36	23.5	7	7	8	6	10	6	7.33333	0.312057	0.000375167
VOME_RAT	Q63751	none	Vomeromodulin (BPI fold-containing family B member 9)	Bpifb9 RYF3	10	9	12	13	12	9	10.8333	4	4	5	5	0	1	3.16667	0.292308	4.50189e-05
A1I3_RAT [2]	P14046	none	Alpha-1-inhibitor 3 (Alpha-1-inhibitor 3 variant II) (Alpha-1-inhibitor III)	A1i3	73	82	70	69	74	83	75.1667	6	11	33	27	27	24	21.3333	0.283814	7.01388e-07
IDHC_RAT	P41562	O75874	Isocitrate dehydrogenase [NADP] cytoplasmic (IDH) (EC 1.1.1.42) (Cytosolic NADP-isocitrate dehydrogenase) (IDP) (NADP(+)-specific ICDH) (Oxalosuccinate decarboxylase)	Idh1	5	6	6	4	4	4	4.83333	0	0	4	1	1	2	1.33333	0.275862	0.000759557
CALB1_RAT [2]	P07171	P05937	Calbindin (Calbindin D28) (D-28K) (Spot 35 protein) (Vitamin D-dependent calcium-binding protein, avian-type)	Calb1	8	7	9	10	8	11	8.83333	1	0	4	3	2	3	2.16667	0.245283	1.39758e-05
LYAG_RAT	Q6P7A9	P10253	Lysosomal alpha-glucosidase (EC 3.2.1.20) (Acid maltase)	Gaa	20	20	13	16	15	16	16.6667	1	5	2	2	2	6	3	0.18	2.06488e-06
SBP1_RAT	Q8VIF7	Q13228	Methanethiol oxidase (MTO) (EC 1.8.3.4) (56 kDa selenium-binding protein) (SBP56) (SP56) (Selenium-binding protein 1) (Selenium-binding protein 2)	Selenbp1 Sbp	8	4	4	10	8	6	6.66667	0	0	1	0	0	1	0.333333	0.05	9.33251e-05
